# Gene expression-based identification of antigen-responsive CD8^+^ T cells on a single-cell level

**DOI:** 10.1101/673707

**Authors:** Yannick F. Fuchs, Virag Sharma, Anne Eugster, Gloria Kraus, Robert Morgenstern, Andreas Dahl, Susanne Reinhardt, Andreas Petzold, Annett Lindner, Doreen Löbel, Ezio Bonifacio

**Author notes:** these authors contributed equally to the work (Yannick F. Fuchs, Virag Sharma).

## Abstract

CD8^+^ T cells are important effectors of adaptive immunity against pathogens, tumors and self antigens. Here, we asked how human cognate antigen-responsive CD8^+^ T cells and their receptors could be identified in unselected single-cell gene expression data. Single-cell RNA sequencing and qPCR of dye-labelled antigen-specific cells identified large gene sets that were congruently up- or downregulated in virus-responsive CD8^+^ T cells under different antigen presentation conditions. Combined expression of *TNFRSF9*, *XCL1*, *XCL2*, and *CRTAM* was the most distinct marker of virus-responsive cells on a single-cell level. Using transcriptomic data, we developed a machine learning-based classifier that provides sensitive and specific detection of virus-responsive CD8^+^ T cells from unselected populations. Gene response profiles of CD8^+^ T cells specific for the autoantigen islet-specific glucose-6-phosphatase catalytic subunit-related protein differed markedly from virus-specific cells. These findings provide single-cell gene expression parameters for comprehensive identification of rare antigen-responsive cells and T cell receptors.

**One-sentence summary:** Identification of genes, gene sets, and development of a machine learning-based classifier that distinguishes antigen-responsive CD8^+^ T cells on a single-cell level.
