## Supplementary material for "Gene expression-based identification of antigen-responsive CD8^+^ T cells on a single-cell level": Table S2

### Sheet: donor_#1_(Flu)_clonotype_counts
Antigen	Donor	TCR name (clonotype)	TRBV	TRBJ	TRBD	TCRβ CDR3 sequence	TRAV	TRAJ	TCRα CDR3 sequence	Number cells	Comments
	#1									Enriched
FluMP_58-66		FluMP_donor#1_1	19*01 F	2-5*01 F	2*02 F	CASSGRSQETQYF	13-1*02 (F)	42*01 F	CAASGGGSQGNLIF	98
		FluMP_donor#1_2	19*01 F	1-2*01 F	1*01 F	CASSIGWYGYTF	38-1*01 F	52*01 F	CAFMSPAGGTSYGKLTF	36
		FluMP_donor#1_3	19*01 F	1-5*01 F	NA	CASSIISNQPQHF	12-3*01 F	42*01 F	CAMSGESDYGGSQGNLIF	8
		FluMP_donor#1_4	19*01 F	2-1*01 F	2*02 F	CASSMRSGANEQFF	13-2*01 F	37*02 F	CAENPSNTGKLIF	7
		FluMP_donor#1_5	19*01 F	1-2*01 F	1*01 F	CASSIGYYGYTF	38-1*01 F	52*01 F	CAFMKGAGGTSYGKLTF	6
		FluMP_donor#1_6	19*01 F	2-7*01 F	2*02 F	CASSIRSSYEQYF	27*01 F	42*01 F	CAGAGSQGNLIF	5
		FluMP_donor#1_7	19*01 F	2-7*01 F	2*02 F	CASSIRSSYEQYF	27*01 F	42*01 F	CAGVLYGGSQGNLIF	4
		FluMP_donor#1_8	19*01 F	2-7*01 F	1*01 F	CASSIRASYEQYF	12-1*01 F	42*01 F	CVVNLGGGSQGNLIF	4
		FluMP_donor#1_9	19*01 F	2-3*01 F	2*02 F	CASSGRSTDTQYF	25*01 F	42*01 F	CAGSYGGSQGNLIF	3
		FluMP_donor#1_10	9*01 F	1-5*01 F	1*01 F	CASSGRTGGGSHSNQPQHF	38-1*01 F	52*01 F	CAFMSGAGGTSYGKLTF	2
		FluMP_donor#1_11	19*01 F	2-7*01 F	1*01 F	CASSIRSAYEQYF	27*01 F	37*02 F	CAGARASSNTGKLIF	2
		FluMP_donor#1_12	19*01 F	2-7*01 F	1*01 F	CASSIRSAYEQYF	14/DV4*01 F	38*01 F	CAMREPAPRAGNNRKLIW	2
		FluMP_donor#1_13	19*01 F	2-5*01 F	2*02 F	CASSGRSQETQYF	13-1*01 F	42*01 F	CAASGGGSQGNLIF	2
			NA	NA	NA	NA	38-1*01 F	52*01 F	CAFMSPAGGTSYGKLTF	5
			19*01 F	2-5*01 F	2*02 F	CASSGRSQETQYF	NA	NA	NA	7
			19*01 F	2-7*01 F	2*02 F	CASSIRSSYEQYF	NA	NA	NA	2
										Single
		FluMP_donor#1_14	6-6*01 F	2-3*01 F	1*01 F	CASSYPDRGTSTDTQYF	19*01 F	32*02 F	CALSEAGVYGGATNKLIF	1
		FluMP_donor#1_15	6-2*01 F, or 6-3*01 F	2-5*01 F	2*01 F	CASSPGPAGVYQETQYF	1-2*01 F	6*01 F	CAPASGGSYIPTF	1
		FluMP_donor#1_16	30*01 F	2-1*01 F	2*01 F	CAWSLSRDSLPANEQFF	38-1*01 F	52*01 F	CAFMKGAGGTSYGKLTF	1
		FluMP_donor#1_17	24-1*02 F	2-1*01 F	1*01 F	CATPGAPEPYNEQFF	12-2*01 F	15*01 F	CASFQAGTALIF	1
		FluMP_donor#1_18	19*01 F	2-7*01 F	2*02 F	CASSIRSSYEQYF	41*01 F	49*01 F	CAVPLTGNQFYF	1
		FluMP_donor#1_19	19*01 F	2-7*01 F	2*02 F	CASSIRSSYEQYF	27*01 F	42*01 F	CAAGGSQGNLIF	1
		FluMP_donor#1_20	19*01 F	2-7*01 F	2*01 F	CASSIRSSYEQYF	8-6*02 F	42*01 F	CAAGGSQGNLIF	1
		FluMP_donor#1_21	19*01 F	2-7*01 F	2*01 F	CASSIRSAYEQYF	8-6*01 F	42*01 F	CAAGGSQGNLIF	1
		FluMP_donor#1_22	19*01 F	2-7*01 F	1*01 F	CASSIRSSYEQYF	8-6*02 F	42*01 F	CAVSGSQGNLIF	1
		FluMP_donor#1_23	19*01 F	2-7*01 F	1*01 F	CASSIRSAYEQYF	27*01 F	37*02 F	CAGGGSSNTGKLIF	1
		FluMP_donor#1_24	19*01 F	2-7*01 F	1*01 F	CASSIRSAYEQYF	27*01 F	37*02 F	CAGGFGSSNTGKLIF	1
		FluMP_donor#1_25	19*01 F	2-7*01 F	1*01 F	CASSIRASYEQYF	8-1*01 F	42*01 F	CAVNGGGGSQGNLIF	1
		FluMP_donor#1_26	19*01 F	2-5*01 F	2*01 F	CASSIRAGETQYF	13-2*01 F	42*01 F	CAENMGGGSQGNLIF	1
		FluMP_donor#1_27	19*01 F	2-3*01 F	2*02 F	CASSMRSSDTQYF	13-1*02 (F)	23*01 F	CAADSQGGKLIF	1
		FluMP_donor#1_28	19*01 F	2-3*01 F	2*01 F	CASSIRSTDTQYF	25*01 F	42*01 F	CAGSYGGSQGNLIF	1
		FluMP_donor#1_29	19*01 F	2-3*01 F	2*01 F	CASSARSSDTQYF	21*01 F	48*01 F	CAVPLYFGNEKLTF	1
		FluMP_donor#1_30	19*01 F	2-3*01 F	1*01 F	CASSTYSRDTQYF	22*01 F	31*01 F	CAVAPNNNARLMF	1
		FluMP_donor#1_31	19*01 F	2-3*01 F	1*01 F	CASSIRSSDTQYF	25*01 F	42*01 F	CAGTSGGSQGNLIF	1
		FluMP_donor#1_32	19*01 F	2-1*01 F	2*02 F	CASSMRSGANEQFF	16*01 F	38*01 F	CARPNAGNNRKLIW	1
		FluMP_donor#1_33	19*01 F	2-1*01 F	1*01 F	CASSMRSGGNEQFF	27*01 F	47*01 F	CAGDSGNKLVF	1
		FluMP_donor#1_34	19*01 F	2-1*01 F	1*01 F	CASSLRAGNEQFF	13-2*01 F	42*01 F	CAENMGGGSQGNLIF	1
		FluMP_donor#1_35	15*01 F	1-2*01 F	2*01 F	CATSRDLGSGYGYTF	12-2*01 F	9*01 F	CAVNTGGFKTIF	1
		FluMP_donor#1_36	13*01 F	2-7*01 F	1*01 F	CASSLGTGSYEQYF	8-6*02 F	24*02 F	CAVRPTDSWGKLQF	1
		FluMP_donor#1_37	19*01 F	2-7*01 F	NA	CASSIRSSYEQYF	10*01 F	43*01 F	CVVTFNDMRF	1
		FluMP_donor#1_38	19*01 F	2-3*01 F	NA	CASSIRSTDTQYF	25*01 F	42*01 F	CAGNYGGSQGNLIF	1
		FluMP_donor#1_39	19*01 F	1-5*01 F	NA	CASSIISNQPQHF	13-1*02 (F)	42*01 F	CAASGGGSQGNLIF	1
			NA	NA	NA	NA	27*01 F	37*02 F	CAGGFGSSNTGKLIF	1
			NA	NA	NA	NA	13-1*02 (F)	42*01 F	CAASGGGSQGNLIF	1
			19*01 F	2-7*01 F	2*01 F	CASSIFGGSYEQYF	NA	NA	NA	1
			19*01 F	2-1*01 F	NA	CASSIISVDEQFF	NA	NA	NA	1
			19*01 F	1-2*01 F	2*02 F	CASSFGIYGYTF	NA	NA	NA	1
			19*01 F	1-2*01 F	1*01 F	CASSIGYYGYTF	NA	NA	NA	1
			19*01 F	1-1*01 F	1*01 F	CASSIRSSTEAFF	NA	NA	NA	1

### Sheet: donor_#1_(Flu)_gene_usage
	TCR information combined		TCR information of experiment shown in Fig. 1e		TCR information of experiments shown in Fig. S5
	Number of cells with TCR info	%	Number of cells with TCR info	%	Number of cells with TCR info	%
TRAV
13-1*02	101	47.642	76	48.101	25	46.296
38-1*01	50	23.585	34	21.519	16	29.63
27*01	16	7.547	10	6.329	6	11.111
13-2*01	9	4.245	6	3.797	3	5.556
12-3*01	8	3.774	5	3.165	3	5.556
25*01	6	2.83	6	3.797
12-1*01	4	1.887	4	2.532
8-6*02	3	1.415	3	1.899
14/DV4*01	2	0.943	2	1.266
13-1*01	2	0.943	2	1.266
12-2*01	2	0.943	2	1.266
21*01	1	0.472	1	0.633
19*01	1	0.472	1	0.633
1-2*01	1	0.472	1	0.633
16*01	1	0.472	1	0.633
10*01	1	0.472	1	0.633
41*01	1	0.472			1	1.852
8-6*01	1	0.472	1	0.633
22*01	1	0.472	1	0.633
8-1*01	1	0.472	1	0.633
Total	212	100.002	158	100.001	54	100.001
TRAJ
42*01	136	64.151	105	66.456	31	57.407
52*01	50	23.585	34	21.519	16	29.63
37*02	12	5.66	7	4.43	5	9.259
38*01	3	1.415	3	1.899
48*01	1	0.472	1	0.633
15*01	1	0.472	1	0.633
47*01	1	0.472			1	1.852
9*01	1	0.472	1	0.633
31*01	1	0.472	1	0.633
49*01	1	0.472			1	1.852
24*02	1	0.472	1	0.633
23*01	1	0.472	1	0.633
32*02	1	0.472	1	0.633
43*01	1	0.472	1	0.633
6*01	1	0.472	1	0.633
Total	212	100.003	158	100.001	54	100
TRBV
19*01	211	96.347	156	95.706	55	98.214
9*01	2	0.913	1	0.613	1	1.786
6-6*01	1	0.457	1	0.613
30*01	1	0.457	1	0.613
13*01	1	0.457	1	0.613
6-2*01 , or 6-3*01	1	0.457	1	0.613
15*01	1	0.457	1	0.613
24-1*02	1	0.457	1	0.613
Total	219	100.002	163	99.997	56	100
TRBJ
2-5*01	109	49.772	83	50.92	26	46.429
1-2*01	45	20.548	31	19.018	14	25
2-7*01	30	13.699	24	14.724	6	10.714
2-1*01	13	5.936	8	4.908	5	8.929
1-5*01	11	5.023	6	3.681	5	8.929
2-3*01	10	4.566	10	6.135
1-1*01	1	0.457	1	0.613
Total	219	100.001	163	99.999	56	100.001
TRBD
2*02	133	60.731	100	61.35	33	58.929
1*01	65	29.68	47	28.834	18	32.143
2*01	9	4.11	9	5.521
NA	12	5.479	7	4.294	5	8.929
Total	219	100	163	99.999	56	100.001

### Sheet: donor_#4_(CMV)_clonotype_counts
Antigen	Donor	TCR name (clonotype)	TRBV	TRBJ	TRBD	TCRβ CDR3 sequence	TRAV	TRAJ	TCRα CDR3 sequence	Number cells	Comments
	#4									Enriched
CMVpp65_495-503		CMV_donor#4_1	6-5*01 F	1-2*01 F	1*01 F	CASSLVSGTGVYGYTF	24*01 F	49*01 F	CARNTGNQFYF	28	equal to clonotype 'CMV_specific_donor#4_1' and 'CMV_responsive_donor#4_1'
		CMV_donor#4_2	6-5*01 F	1-4*01 F	1*01 F	CASSYSTGAPGQKLFF	8-3*01 F	49*01 F	CAVGFGNQFYF	5	equal to clonotype 'CMV_specific_donor#4_2' and 'CMV_responsive_donor#4_2'
		CMV_donor#4_3	12-3*01 F	1-2*01 F	1*01 F	CASSLVSGTGVYGYTF	24*01 F	49*01 F	CARNTGNQFYF	2	equal to clonotype 'CMV_responsive_donor#4_3'
		CMV_donor#4_4	12-4*01 F	2-1*01 F	NA	CASSSVNEQFF	3*01 F	7*01 F	CAVRDTQARLAF	2	equal to clonotype 'CMV_responsive_donor#4_4'
			NA	NA	NA	NA	24*01 F	49*01 F	CARNTGNQFYF	18
			6-5*01 F	1-2*01 F	1*01 F	CASSLVSGTGVYGYTF	NA	NA	NA	14
										Single
		CMV_donor#4_5	30*01 F	2-3*01 F	1*01 F	CAWSGRQAMTDTQYF	5*01 F	44*01 F	CAEYTGTASKLTF	1	equal to clonotype 'CMV_responsive_donor#4_5'
		CMV_donor#4_6	12-4*01 F	1-2*01 F	1*01 F	CASSPGAINYGYTF	8-6*02 F	50*01 F	CAVSGPPSYDKVIF	1
			6-5*01 F	1-4*01 F	1*01 F	CASSYSTGAPGQKLFF	NA	NA	NA	1
	#4(specific)									Enriched
CMVpp65_495-503		CMV_specific_donor#4_1	6-5*01 F	1-2*01 F	1*01 F	CASSLVSGTGVYGYTF	24*01 F	49*01 F	CARNTGNQFYF	15	equal to clonotype 'CMV_donor#4_1' and 'CMV_responsive_donor#4_1'
		CMV_specific_donor#4_2	6-5*01 F	1-4*01 F	1*01 F	CASSYSTGAPGQKLFF	8-3*01 F	49*01 F	CAVGFGNQFYF	2	equal to clonotype 'CMV_donor#4_2' and 'CMV_responsive_donor#4_2'
			NA	NA	NA	NA	24*01 F	49*01 F	CARNTGNQFYF	12
			6-5*01 F	1-2*01 F	1*01 F	CASSLVSGTGVYGYTF	NA	NA	NA	8
			12-4*01 F	2-1*01 F	NA	CASSSVNEQFF	NA	NA	NA	2
										Single
		CMV_specific_donor#4_3	6-5*01 F	1-2*01 F	1*01 F	CASSPQTGSPGGYTF	24*01 F	49*01 F	CARNTGNQFYF	1
			6-5*01 F	1-2*01 F	1*01 F	CASSPQTGTGNYGYTF	NA	NA	NA	1
	#4(responsive)									Enriched
CMVpp65_495-503		CMV_responsive_donor#4_1	6-5*01 F	1-2*01 F	1*01 F	CASSLVSGTGVYGYTF	24*01 F	49*01 F	CARNTGNQFYF	13	equal to clonotype 'CMV_donor#4_1' and 'CMV_specific_donor#4_1'
		CMV_responsive_donor#4_2	6-5*01 F	1-4*01 F	1*01 F	CASSYSTGAPGQKLFF	8-3*01 F	49*01 F	CAVGFGNQFYF	6	equal to clonotype 'CMV_donor#4_2' and 'CMV_specific_donor#4_2'
		CMV_responsive_donor#4_3	12-3*01 F	1-2*01 F	1*01 F	CASSLVSGTGVYGYTF	24*01 F	49*01 F	CARNTGNQFYF	2	equal to clonotype 'CMV_donor#4_3'
		CMV_responsive_donor#4_4	12-4*01 F	2-1*01 F	NA	CASSSVNEQFF	3*01 F	7*01 F	CAVRDTQARLAF	3	equal to clonotype 'CMV_donor#4_4'
			NA	NA	NA	NA	24*01 F	49*01 F	CARNTGNQFYF	13
			NA	NA	NA	NA	8-3*01 F	49*01 F	CAVGFGNQFYF	2
			6-5*01 F	1-4*01 F	1*01 F	CASSYSTGAPGQKLFF	NA	NA	NA	2
										Single
		CMV_responsive_donor#4_5	30*01 F	2-3*01 F	1*01 F	CAWSGRQAMTDTQYF	5*01 F	44*01 F	CAEYTGTASKLTF	1	equal to clonotype 'CMV_donor#4_5'
		CMV_responsive_donor#4_6	12-4*01 F	1-2*01 F	2*01 F	CASSLTSGYTF	22*01 F	20*01 F	CAVSQSPSHDKLSF	1
		CMV_responsive_donor#4_7	12-3*01 F	2-1*01 F	NA	CASSSVNEQFF	3*01 F	7*01 F	CAVRDTQARLAF	1

### Sheet: donor_#4_(CMV)_gene_usage
	TCR information combined		TCR information of experiment shown in Fig. 2b		TCR information of experiment shown in Fig. 4b (specific)		TCR information of experiment shown in Fig. 4b (responsive)
	Number of cells with TCR info	%	Number of cells with TCR info	%	Number of cells with TCR info	%	Number of cells with TCR info	%
TRAV
24*01 F	104	80.62	48	84.211	28	93.333	28	66.667
8-3*01 F	15	11.628	5	8.772	2	6.667	8	19.048
3*01 F	6	4.651	2	3.509			4	9.524
5*01 F	2	1.55	1	1.754			1	2.381
22*01 F	1	0.775					1	2.381
8-6*02 F	1	0.775	1	1.754
Total	129	99.999	57	100	30	100	42	100.001
TRAJ
49*01 F	119	92.248	53	92.982	30	100	36	85.714
7*01 F	6	4.651	2	3.509			4	9.524
44*01 F	2	1.55	1	1.754			1	2.381
20*01 F	1	0.775					1	2.381
50*01 F	1	0.775	1	1.754
Total	129	99.999	57	99.999	30	100	42	100
TRBV
6-5*01 F	96	85.714	48	88.889	27	93.103	21	72.414
12-4*01 F	9	8.036	3	5.556	2	6.897	4	13.793
12-3*01 F	5	4.464	2	3.704			3	10.345
30*01 F	2	1.786	1	1.852			1	3.448
Total	112	100	54	100.001	29	100	29	100
TRBJ
1-2*01 F	86	76.786	45	83.333	25	86.207	16	55.172
1-4*01 F	16	14.286	6	11.111	2	6.897	8	27.586
2-1*01 F	8	7.143	2	3.704	2	6.897	4	13.793
2-3*01 F	2	1.786	1	1.852			1	3.448
Total	112	100.001	54	100	29	100.001	29	99.999
TRBD
1*01 F	103	91.964	52	96.296	27	93.103	24	82.759
2*01 F	1	0.893					1	3.448
NA	8	7.143	2	3.704	2	6.897	4	13.793
Total	112	100	54	100	29	100	29	100

### Sheet: donor_#5_(CMV)_clonotype_counts
Antigen	Donor	TCR name (clonotype)	TRBV	TRBJ	TRBD	TCRβ CDR3 sequence	TRAV	TRAJ	TCRα CDR3 sequence	Number cells	Comments
	#5									Enriched
CMVpp65_495-503		CMV_donor#5_1	12-4*01 F	1-2*01 F	NA	CASSSAYYGYTF	35*01 F	50*01 F	CAGPMKTSYDKVIF	34
		CMV_donor#5_2	6-5*01 F	1-2*01 F	1*01 F	CASSPVTGTGAHGYTF	29/DV5*01 F	49*01 F	CAATGNQFYF	7
		CMV_donor#5_3	12-4*01 F	1-2*01 F	1*01 F	CASSTTAPRGYTF	40*01 F	54*01 F	CLLGRPGKGAQKLVF	6
		CMV_donor#5_4	6-5*01 F	1-2*01 F	1*01 F	CASSPRTGTGYYGYTF	24*01 F	49*01 F	CARNTGNQFYF	5
		CMV_donor#5_5	6-5*01 F	1-2*01 F	1*01 F	CASSYQTGTGVYGYTF	24*01 F	49*01 F	CARNTGNQFYF	2
		CMV_donor#5_6	6-5*01 F	1-2*01 F	1*01 F	CASSPVTGTGAHGYTF	24*01 F	49*01 F	CARNTGNQFYF	2
		CMV_donor#5_7	12-3*01 F	1-2*01 F	NA	CASSSAYYGYTF	35*01 F	50*01 F	CAGPMKTSYDKVIF	2
			12-4*01 F	1-2*01 F	NA	CASSSAYYGYTF	NA	NA	NA	7
			12-4*01 F	1-2*01 F	1*01 F	CASSTTAPRGYTF	NA	NA	NA	3
										Single
		CMV_donor#5_8	29-1*01 F	1-2*01 F	1*01 F	CSVTELDPTNYGYTF	38-2/DV8*01 F	42*01 F	CAYRVMNYGGSQGNLIF	1
		CMV_donor#5_9	28*01 F	2-3*01 F	1*01 F	CASSFRQDGIGDTQYF	12-1*01 F	52*01 F	CVVIGTSYGKLTF	1
		CMV_donor#5_10	28*01 F	1-1*01 F	1*01 F	CASSNQGYTEAFF	2*01 F	34*01 F	YNTDKLIF	1
		CMV_donor#5_11	27*01 F	1-2*01 F	1*01 F	CASSLVPGQVFGDGYTF	8-3*01 F	37*02 F	CAGGGSSNTGKLIF	1
		CMV_donor#5_12	12-4*01 F	1-2*01 F	1*01 F	CASSTTAPRGYTF	29/DV5*01 F	50*01 F	CAATLPPSYDKVIF	1
			NA	NA	NA	NA	35*01 F	50*01 F	CAGPMKTSYDKVIF	1
			NA	NA	NA	NA	24*01 F	49*01 F	CARNTGNQFYF	1
			6-5*01 F	1-2*01 F	1*01 F	CASSPRTGTGYYGYTF	NA	NA	NA	1
			12-3*01 F	1-2*01 F	NA	CASSSAYYGYTF	NA	NA	NA	1

### Sheet: donor_#5_(CMV)_gene_usage
	Number of cells with TCR info	%
TRAV
35*01	37	56.923
24*01	10	15.385
29/DV5*01	8	12.308
40*01	6	9.231
2*01	1	1.538
12-1*01	1	1.538
38-2/DV8*01	1	1.538
8-3*01	1	1.538
Total	65	99.999
TRAJ
50*01	38	58.462
49*01	17	26.154
54*01	6	9.231
34*01	1	1.538
37*02	1	1.538
42*01	1	1.538
52*01	1	1.538
Total	65	99.999
TRBV
12-4*01	51	68
6-5*01	17	22.667
12-3*01	3	4
28*01	2	2.667
29-1*01	1	1.333
27*01	1	1.333
Total	75	100
TRBJ
1-2*01	73	97.333
1-1*01	1	1.333
2-3*01	1	1.333
Total	75	99.999
TRBD
1*01	31	41.333
NA	44	58.667
Total	75	100

### Sheet: donor_#6_(CMV)_clonotype_counts
Antigen	Donor	TCR name (clonotype)	TRBV	TRBJ	TRBD	TCRβ CDR3 sequence	TRAV	TRAJ	TCRα CDR3 sequence	Number cells	Comments
	#6									Enriched
CMVpp65_495-503		CMV_donor#6_1	6-2*01 F, or 6-3*01 F	2-7*01 F	1*01 F	CASSYPGMSEQYF	17*01 F	11*01 F	CATYGSGYSTLTF	26
		CMV_donor#6_2	6-5*01 F	1-1*01 F	1*01 F	CASSYLFGTRGEAFF	24*01 F	49*01 F	CAFLAGNQFYF	6
		CMV_donor#6_3	11-1*01 F	2-6*01 F	1*01 F	CASSLWDRGSGANVLTF	41*01 F	48*01 F	CAVRGNFGNEKLTF	3
		CMV_donor#6_4	12-4*01 F	1-2*01 F	NA	CASSSAYYGYTF	35*01 F	50*01 F	CAGPGKTSYDKVIF	5
			NA	NA	NA	NA	17*01 F	11*01 F	CATYGSGYSTLTF	7
			NA	NA	NA	NA	24*01 F	49*01 F	CAFLAGNQFYF	2
			6-5*01 F	1-1*01 F	1*01 F	CASSYLFGTRGEAFF	NA	NA	NA	3
			12-4*01 F	1-2*01 F	NA	CASSSAYYGYTF	NA	NA	NA	2
										Single
		CMV_donor#6_4	7-6*01 F	1-4*01 F	1*01 F	CASSLAPGATNEKLFF	26-2*01 F	43*01 F	CILDNNNDMRF	1
		CMV_donor#6_5	7-2*01 F	2-7*01 F	1*01 F	CASSPDSRTYEQYF	41*01 F	48*01 F	CAVRGNFGNEKLTF	1
		CMV_donor#6_6	21-1*01 P	1-5*01 F	1*01 F	CASSNVGTSYSNQPQHF	3*01 F	26*01 F	CADYYGQNFVF	1
		CMV_donor#6_7	10-2*01 F	1-5*01 F	1*01 F	CASSETQVLHF	8-6*02 F	31*01 F	CAVSDRTDARLMF	1
			NA	NA	NA	NA	41*01 F	48*01 F	CAVRGNFGNEKLTF	1
			7-6*01 F	1-4*01 F	1*01 F	CASSLAPGATNEKLFF	NA	NA	NA	1
			25-1*01 F	1-5*01 F	1*01 F	CASSETGFSNQPQHF	NA	NA	NA	1

### Sheet: donor_#6_(CMV)_gene_usage
	Number of cells with TCR info	%
TRAV
17*01	33	61.111
24*01	8	14.815
41*01	5	9.259
35*01	5	9.259
26-2*01	1	1.852
3*01	1	1.852
8-6*02	1	1.852
Total	54	100
TRAJ
11*01	33	61.111
49*01	8	14.815
48*01	5	9.259
50*01	5	9.259
26*01	1	1.852
31*01	1	1.852
43*01	1	1.852
Total	54	100
TRBV
6-2*01 or 6-3*01	26	50.98
6-5*01	9	17.647
12-4*01	7	13.725
11-1*01	3	5.882
7-6*01	2	3.922
25-1*01	1	1.961
7-2*01	1	1.961
10-2*01	1	1.961
21-1*01	1	1.961
Total	51	100
TRBJ
2-7*01	27	52.941
1-1*01	9	17.647
1-2*01	7	13.725
2-6*01	3	5.882
1-5*01	3	5.882
1-4*01	2	3.922
Total	51	99.999
TRBD
1*01	44	86.275
NA	7	13.725
Total	51	100

### Sheet: donor_T1D1_(IGRP)_clonotypes
Antigen	Donor	TCR name (clonotype)	TRBV	TRBJ	TRBD	TCRβ CDR3 sequence	TRAV	TRAJ	TCRα CDR3 sequence	Number cells	Comments
	T1D-1									Enriched
IGRP_265-273		IGRP_T1D-1_1	3-1*01 F	2-4*01 F	1*01 F	CASSQDRWDVMSKNIQYF	25*01 F	53*01 F	CAGLGDSGGSNYKLTF	74
		IGRP_T1D-1_2	10-3*01 F	1-2*01 F	1*01 F	CAISEMLIRGLANYGYTF	29/DV5*01 F	53*01 F	CAASAGSNYKLTF	3
			NA	NA	NA	NA	25*01 F	53*01 F	CAGLGDSGGSNYKLTF	2
			3-1*01 F	2-4*01 F	1*01 F	CASSQDRWDVMSKNIQYF	NA	NA	NA	70
										Single
			NA	NA	NA	NA	TRAV29/DV5*01 F	TRAJ53*01 F	CAASAGSNYKLTF	1

### Sheet: donor_T1D1_(IGRP)_gene_usage
	Number of cells with TCR info	%
TRAV
25*01 F	76	95
29/DV5*01 F	4	5
Total	80	100
TRAJ
53*01 F	80	100
Total	80	100
TRBV
3-1*01 F	144	97.959
10-3*01 F	3	2.041
Total	147	100
TRBJ
2-4*01 F	144	97.959
1-2*01 F	3	2.041
Total	147	100
TRBD
1*01 F	147	100
Total	147	100,0
