## Supplementary material for "Gene expression-based identification of antigen-responsive CD8^+^ T cells on a single-cell level": Table S7

### Sheet: Tabelle1
Antigen	Donor	TCR name (clonotype)	TRBV	TRBJ	TRBD	TCRβ CDR3 sequence	TRAV	TRAJ	TCRα CDR3 sequence	Number cells	Comments
	#4
Flu MP58-66 (responsive, predicted)			19	1-2	2	CASSMGSWGYTF	38-1	52	CAFMINAGGTSYGKLTF	1	TCR previously described (Grant EJ et al., J Biol Chem, 2016 and Chen G et al., Cell Rep.,2017)
			19	2-1	NA	CASSIRSSYEQFF	27	42	CAGGGSQGNLIF	1	TCRα chain previously decribed (Dash P et al., Nature, 2017)
			19	1-1	1	CASSIDVQEAWDTEAFF	8-2	9	CVVSVDTGGFKTIF	1
			6-3	2-1	2	CASSYGTPGHNEQFF	26-2	21	CILHSPYNFNKFYF	1
			12-4	2-1	1	CASSPPGQLYNEQFF	8-4	30	CAVSERDDKIIF	1
